# Chromosomal inversions and the demography of speciation in *Drosophila montana* and *Drosophila flavomontana*

**DOI:** 10.1101/2022.11.15.516589

**Authors:** N. Poikela, D. R. Laetsch, V. Hoikkala, K. Lohse, M Kankare

## Abstract

Chromosomal inversions may play a central role in speciation given their ability to locally reduce recombination and therefore genetic exchange between diverging populations. We analysed long- and short-read whole-genome data from sympatric and allopatric populations of two *Drosophila virilis* group species, *D. montana* and *D. flavomontana*, to understand if inversions have contributed to their divergence. We identified three large alternatively fixed inversions on the X chromosome and one on each of the autosomes 4 and 5. A comparison of demographic models estimated for inverted and non-inverted (colinear) chromosomal regions suggest that these inversions arose before the time of the species split. We detected a low rate of interspecific gene flow (introgression) from *D. montana* to *D. flavomontana*, which was further reduced inside inversions and was lower in allopatric than in sympatric populations. Together, these results suggest that the inversions were already present in the common ancestral population, and that gene exchange between the sister taxa was reduced within inversions both before and after the onset of species divergence. Such ancestrally polymorphic inversions may foster speciation by allowing the accumulation of genetic divergence in loci involved in adaptation and reproductive isolation inside inversions early in the speciation process, while gene exchange at colinear regions continues until the evolving reproductive barriers complete speciation. The overlapping X inversions are particularly good candidates for driving the speciation process of *D. montana* and *D. flavomontana*, since they harbour strong genetic incompatibilities that were detected in a recent study of experimental introgression.

**Significance:** Chromosomal inversions, genomic rearrangements with reversed gene order, have been extensively studied, but it remains unclear whether and how inversions play a role in species divergence. Analysis of long- and short-read whole-genome data for two *Drosophila* sister species, *D. montana* and *D. flavomontana*, revealed five alternatively fixed inversions. Modelling the demographic history of these inversions shows that they were segregating already in the common ancestor of the species and that they have reduced gene exchange between these sister taxa both before and after the onset of species divergence. These results are compatible with a scenario in which ancestrally polymorphic inversions aid species divergence by protecting divergently selected loci from erosion via gene flow during the earliest stages of speciation.
