## Supplementary file 1 for "Chromosomal inversions and the demography of speciation in *Drosophila montana* and *Drosophila flavomontana*"

### Sheet: PacBio support
			Position			# reads supporting the inversion
Genome	Chromosome	Contig	distal breakpoint	proximal breakpoint	Reads aligned	distal breakpoint	proximal breakpoint
monSE13F37	X	monSE13F37.00001	3993916	11173058	flaMT13F11	35	35
					flaVAN14F20	45	30
					monSE13F37	-	-
					monJX13F48	-	-
					D. lummei	30	36
flaMT13F11	X	flaMT13F11.00001	11363874	22321964	flaMT13F11	-	-
					flaVAN14F20	-	-
					monSE13F37	33	23
					monJX13F48	81	48
					D. lummei	22	16
flaMT13F11	X	flaMT13F11.00001	11368068	14486661	flaMT13F11	-	-
					flaVAN14F20	-	-
					monSE13F37	34	34
					monJX13F48	82	72
					D. lummei	47	44
flaMT13F11	4	flaMT13F11.00003,	12355487	1949285	flaMT13F11	-	-
		flaMT13F11.00008			flaVAN14F20	-	-
					monSE13F37	54	52
					monJX13F48	76	68
					D. lummei	55	54
flaMT13F11	5	flaMT13F11.00002	17439995	8255383	flaMT13F11	-	-
					flaVAN14F20	-	-
					monSE13F37	53	53
					monJX13F48	106	98
					D. lummei	33	33
flaVAN14F20	X	flaVAN14F20.00001	17674592	6694000	flaMT13F11	-	-
					flaVAN14F20	-	-
					monSE13F37	23	32
					monJX13F48	52	81
					D. lummei	16	17
flaVAN14F20	X	flaVAN14F20.00001	17672247	14539822	flaMT13F11	-	-
					flaVAN14F20	-	-
					monSE13F37	32	34
					monJX13F48	72	74
					D. lummei	43	45
flaVAN14F20	4	flaVAN14F20.00003,	12375436	1985368	flaMT13F11	-	-
		flaVAN14F20.00008			flaVAN14F20	-	-
					monSE13F37	52	56
					monJX13F48	71	73
					D. lummei	56	53
flaVAN14F20	5	flaVAN14F20.00002	16280386	7084336	flaMT13F11	-	-
					flaVAN14F20	-	-
					monSE13F37	51	49
					monJX13F48	92	87
					D. lummei	31	31

### Sheet: Genes at breakpoints
			Breakpoints		Genes (Drosophila virilis)
Chromosome	Inversion found in	Contig	distal	proximal	distal breakpoint	proximal breakpoint
X	D. montana	monSE13F37.00001	3993916	11173058	XP_002059510.2 transcription factor grauzone (g8716.t1), XP_002057268.2 uncharacterized protein LOC6633590 (g8717.t1)	XP_002059511.1 FACT complex subunit SSRP1 (g9345.t1), XP_002057269.3 beta-1,3-galactosyltransferase 5 (g9346.t1)
		monJX1348.00118, monJX1348.00006	104108	1345305	XP_002059510.2 transcription factor grauzone (g7.t1), XP_002057268.2 uncharacterized protein LOC6633590 (g8.t1)	XP_002059511.1 FACT complex subunit SSRP1 (g9400.t1), XP_002057269.3 beta-1,3-galactosyltransferase 5 (g9399.t1)
		flaMT13F11.00001	6309450	20284519	XP_002059510.2 transcription factor grauzone (g9118.t1), XP_002059511.1 FACT complex subunit SSRP1 (g9119.t1)	XP_002057268.2 uncharacterized protein LOC6633590 (g10404.t1), XP_002057269.3 beta-1,3-galactosyltransferase 5 (g10403.t1)
		flaVAN14F20.00001	22735439	8730382	XP_002059510.2 transcription factor grauzone (g10837.t1), XP_002059511.1 FACT complex subunit SSRP1 (g10836.t1)	XP_002057268.2 uncharacterized protein LOC6633590 (g9553.t1), XP_002057269.3 beta-1,3-galactosyltransferase 5 (g9554.t1)
X	D. flavomontana	flaMT13F11.00001	11363874	22321964	XP_002057066.1 uncharacterized protein LOC6633518 (g9558.t1)	XP_032296589.1 glycine-rich cell wall structural protein 1.8 (g10631.t1)
		flaVAN14F20.00001	17674592	6694000	XP_002057066.1 uncharacterized protein LOC6633518 (g10384.t1)	XP_032296589.1 glycine-rich cell wall structural protein 1.8 (g9333.t1)
		monSE13F37.00001	6041987	20201805	XP_032296589.1 glycine-rich cell wall structural protein 1.8 (g8927.t1), XP_002057066.1 uncharacterized protein LOC6633518 (g8928.t1)	-
		monJX1348.00021, monJX1348.00002	142107	6726561	XP_032296589.1 glycine-rich cell wall structural protein 1.8 (g9678.t1), XP_002057066.1 uncharacterized protein LOC6633518 (g9677.t1)	-
X	D. flavomontana	flaMT13F11.00001	11368068	14486661	XP_002060170.1 60S ribosomal protein L30 (g9559.t1), XP_002060171.1 zinc finger protein 346 (g9560.t1)	XP_002060169.1 UPF0488 protein CG14286 (g9842.t1), XP_002060168.1 small ubiquitin-related modifier 3 (g9843.t1)
		flaVAN14F20.00001	17672247	14539822	XP_002060170.1 60S ribosomal protein L30 (g10383.t1), XP_002060171.1 zinc finger protein 346 (g10382.t1)	XP_002060169.1 UPF0488 protein CG14286 (g10090.t1), XP_002060168.1 small ubiquitin-related modifier 3 (g10089.t1)
		monSE13F37.00001	17044685	20200540	XP_002060168.1 small ubiquitin-related modifier 3 (g9851.t1), XP_002060169.1 UPF0488 protein CG14286 (g9852.t1), XP_002060170.1 60S ribosomal protein L30 (g9853.t1)	-
		monJX1348.00002, monJX1348.00021	9907081	144296	XP_002060168.1 small ubiquitin-related modifier 3 (g2504.t1), XP_002060169.1 UPF0488 protein CG14286 (g2505.t1), XP_002060170.1 60S ribosomal protein L30 (g2506.t1)	XP_032296589.1 glycine-rich cell wall structural protein 1.8 (g9678.t1)
4	D. flavomontana	flaMT13F11.00003, flaMT13F11.00008	12355487	1949285	XP_002051820.1 PRA1 family protein 3 (g3499.t1), XP_002057453.2 DNA topoisomerase 3-alpha isoform X2 (g3498.t1)	XP_002057452.1 zinc finger protein swm (g14529.t1), XP_032294534.1 FAS-associated factor 2 (g14530.t1)
		flaVAN14F20.00003, flaVAN14F20.00008	12375436	1985368	XP_002051820.1 PRA1 family protein 3 (g6793.t1), XP_015025271.1 DNA topoisomerase 3-alpha isoform X1 (g6792.t1)	XP_002057452.1 zinc finger protein swm (g8564.t1), XP_032294534.1 FAS-associated factor 2 (g8565.t1)
		monSE13F37.00004, monSE13F37.00009	10263367	1906955	XP_015025271.1 zinc finger protein swm (12163.t1), XP_015025271.1 DNA topoisomerase 3-alpha isoform X1 (g12162.t1), XP_002057453.2 DNA topoisomerase 3-alpha isoform X2 (g12162.t2)	XP_002051821.1 uncharacterized protein LOC6628665 (g12485.t1), XP_002051820.1 PRA1 family protein 3 / XP_032294534.1 FAS-associated factor 2 (g12486.t1)
		monJX13F48.00036, monJX13F48.00073	226846	284790	XP_002057452.1 zinc finger protein swm (g8551.t1), XP_015025271.1 DNA topoisomerase 3-alpha isoform X1 (g8552.t2), XP_002057453.2 DNA topoisomerase 3-alpha isoform X2 (g8552.t1)	XP_002051821.1 uncharacterized protein LOC6628665 (g8747.t1), XP_002051820.1 PRA1 family protein 3 / XP_032294534.1 FAS-associated factor 2 (g8748.t1)
5	D. flavomontana	flaMT13F11.00002	17439995	8255383	XP_015029791.1 Na(+)/H(+) exchange regulatory cofactor NHE-RF1 (g6078.t1), XP_002049896.1 damage-control phosphatase ARMT1 (g6079.t1)	-
		flaVAN14F20.00002	16280386	7084336	XP_015029791.1 Na(+)/H(+) exchange regulatory cofactor NHE-RF1 (g13398.t1), XP_002049896.1 damage-control phosphatase ARMT1 (g13399.t1)	-
		monSE13F37.00003	7861561	17088002	XP_015029791.1 Na(+)/H(+) exchange regulatory cofactor NHE-RF1 (g5702.t1)	XP_002049896.1 damage-control phosphatase ARMT1 (g6750.t1), XP_015029344.1 damage-control phosphatase ARMT1 isoform X1 (g6749.t1), XP_015029343.1 damage-control phosphatase ARMT1 isoform X2 (g6749.t2)
		monJX13F48.00001	11733609	2455274	XP_015029791.1 Na(+)/H(+) exchange regulatory cofactor NHE-RF1 (g4879.t1)	XP_002049896.1 damage-control phosphatase ARMT1 (g3821.t1), XP_015029344.1 damage-control phosphatase ARMT1 isoform X1 (g3822.t2), XP_015029343.1 damage-control phosphatase ARMT1 isoform X2 (g3822.t1)

### Sheet: Repeats at breakpoints
			Breakpoints		Repeats (repeat class/family in parentheses)
Chromosome	Inversion found in	Contig	distal	proximal	distal breakpoint	proximal breakpoint
X	D. montana	monSE13F37.00001	3993916	11173058	rnd-3_family-427 (DNA/hAT-Ac), rnd-5_family-2 (Unknown), rnd-5_family-4174 (DNA/Maverick), rnd-5_family-1126 (DNA)	Homo6 (DNA/hAT-Pegasus), Jockey-3_DGri (LINE/I-Jockey), I-5_DK (LINE/I), rnd-5_family-1022 (DNA), rnd-5_family-1126 (DNA), rnd-6_family-3387 (LINE/L2), rnd-6_family-1581 (Unknown)
		monJX1348.00118, monJX1348.00006	104108	1345305	rnd-6_family-2584 (Satellite), rnd-5_family-1126 (DNA), rnd-5_family-48 (RC/Helitron)	Homo6 (DNA/hAT-Pegasus), Jockey-3_DGri (LINE/I-Jockey), rnd-5_family-6923 (RC/Helitron), rnd-5_family-1885 (RC/Helitron), rnd-6_family-227 (RC/Helitron), rnd-5_family-708 (RC/Helitron), rnd-4_family-473 (LTR/Gypsy), rnd-4_family-169 (LINE/I-Jockey), rnd-6_family-1581 (Unknown), rnd-6_family-3387 (LINE/L2), rnd-5_family-1126 (DNA), rnd-5_family-1022 (DNA)
		flaMT13F11.00001	6309450	20284519	rnd-6_family-2584 (Satellite), rnd-5_family-1126 (DNA)	Homo6 (DNA/hAT-Pegasus), Jockey-3_DGri (LINE/I-Jockey), rnd-5_family-6923 (RC/Helitron), rnd-5_family-60 (RC/Helitron), rnd-6_family-3263 (RC/Helitron), rnd-6_family-3051 (RC/Helitron), rnd-6_family-1252 (RC/Helitron), rnd-4_family-169 (LINE/I-Jockey), rnd-5_family-4089 (LINE/R1), rnd-6_family-1581 (Unknown), rnd-6_family-3387 (LINE/L2)
		flaVAN14F20.00001	22735439	8730382	rnd-6_family-2584 (Satellite), rnd-5_family-1126 (DNA)	Homo6 (DNA/hAT-Pegasus), Jockey-3_DGri (LINE/I-Jockey), rnd-5_family-6923 (RC/Helitron), rnd-5_family-60 (RC/Helitron), rnd-6_family-3263 (RC/Helitron), rnd-6_family-3051 (RC/Helitron), rnd-6_family-1252 (RC/Helitron), rnd-4_family-169 (LINE/I-Jockey), rnd-6_family-1581 (Unknown), rnd-6_family-3387 (LINE/L2)
X	D. flavomontana	flaMT13F11.00001	11363874	22321964	rnd-3_family-4 (RC/Helitron), rnd-4_family-148 (Unknown), rnd-3_family-311 (DNA/Maverick), rnd-3_family-15 (RC/Helitron), rnd-4_family-337 (RC/Helitron), rnd-4_family-413 (LINE/L2), rnd-4_family-199 (LTR/Gypsy)	rnd-4_family-137 (Unknown), rnd-5_family-1748 (RC/Helitron), rnd-6_family-187 (DNA/CMC-EnSpm), INV2j_DB (Unknown), rnd-4_family-199 (LTR/Gypsy), rnd-4_family-1721 (DNA/P), rnd-4_family-1046 (RC/Helitron), rnd-4_family-172 (DNA/hAT-Pegasus), rnd-4_family-1046 (RC/Helitron)
		flaVAN14F20.00001	17674592	6694000	rnd-4_family-1721 (DNA/P), rnd-4_family-370 (RC/Helitron), rnd-5_family-1201 (LTR/Pao), Mariner-2_DVi (DNA/TcMar-Tc1), rnd-4_family-199 (LTR/Gypsy), rnd-4_family-413 (LINE/L2), rnd-3_family-109 (RC/Helitron), rnd-4_family-285 (RC/Helitron)	rnd-3_family-95 (RC/Helitron), rnd-3_family-452 (DNA/P), rnd-4_family-1721 (DNA/P), rnd-4_family-137 (Unknown)
		monSE13F37.00001	6041987	20201805	rnd-5_family-1748 (RC/Helitron), rnd-4_family-858 (Unknown), rnd-4_family-413 (LINE/L2), rnd-3_family-7 (DNA/CMC-EnSpm), rnd-3_family-238 (DNA/CMC-EnSpm), rnd-4_family-413 (LINE/L2), rnd-3_family-109 (RC/Helitron)	rnd-5_family-56 (LINE/R1), R1-1_DVi (LINE/R1), rnd-4_family-370 RC/Helitron, rnd-5_family-696 (RC/Helitron), rnd-4_family-715 (LINE/L2), rnd-6_family-187 (Unknown), rnd-6_family-1759 (RC/Helitron)
		monJX1348.00021, monJX1348.00002	142107	6726561	rnd-3_family-4 (RC/Helitron), rnd-4_family-148 (Unknown), rnd-3_family-109 (RC/Helitron), ISFUN1 (RC/Helitron), rnd-4_family-413 (LINE/L2), rnd-6_family-187 (Unknown), rnd-3_family-238 (DNA/CMC-EnSpm), Homo6 (DNA/hAT-Pegasus), rnd-4_family-858 (Unknown), rnd-5_family-1748 (RC/Helitron)	rnd-6_family-2866 (Unknown), rnd-4_family-370 (RC/Helitron), rnd-5_family-2018 (RC/Helitron), rnd-5_family-958 (LINE/R1), rnd-5_family-56 (LINE/R1), rnd-5_family-2365 (RC/Helitron)
X	D. flavomontana	flaMT13F11.00001	11368068	14486661	Mariner-2_DVi (DNA/TcMar-Tc1), rnd-4_family-199 (LTR/Gypsy), rnd-5_family-1201 (LTR/Pao), rnd-4_family-413 (LINE/L2), rnd-4_family-370 (RC/Helitron), rnd-4_family-1721 (DNA/P), Helitron-1_DVir (RC/Helitron)	rnd-3_family-242 (RC/Helitron), rnd-4_family-1721 (DNA/P), rnd-4_family-199 (LTR/Gypsy), rnd-4_family-993 (LINE/R1), rnd-5_family-2796 (LTR/Gypsy), rnd-5_family-56 (LINE/R1), rnd-5_family-958 (LINE/R1), rnd-5_family-9683 (LINE/R1), rnd-6_family-185 (DNA/CMC-EnSpm), rnd-6_family-187 (DNA/CMC-EnSpm), rnd-6_family-2118 (RC/Helitron), rnd-6_family-8969 (DNA/P), rnd-6_family-9169 (DNA/P)
		flaVAN14F20.00001	17672247	14539822	Mariner-2_DVi (DNA/TcMar-Tc1), rnd-4_family-199 (LTR/Gypsy), rnd-5_family-1201 (LTR/Pao), rnd-4_family-413 (LINE/L2), rnd-4_family-370 (RC/Helitron), rnd-4_family-1721 (DNA/P)	rnd-3_family-242 (RC/Helitron), rnd-4_family-1721 (DNA/P), rnd-4_family-199 (LTR/Gypsy), rnd-5_family-35 (LINE/R1), rnd-5_family-56 (LINE/R1), rnd-5_family-958 (LINE/R1), rnd-5_family-9683 (LINE/R1), rnd-6_family-187 (DNA/CMC-EnSpm), rnd-6_family-2118 (RC/Helitron), rnd-6_family-318 (DNA/CMC-EnSpm), rnd-6_family-8969 (DNA/P), rnd-6_family-9169 (DNA/P)
		monSE13F37.00001	17044685	20200540	-	-
		monJX1348.00002, monJX1348.00021	9907081	144296	-	rnd-3_family-109 (RC/Helitron), ISFUN1 (RC/Helitron), rnd-4_family-413 (LINE/L2), rnd-6_family-187 (Unknown), rnd-3_family-238 (DNA/CMC-EnSpm), Homo6 (DNA/hAT-Pegasus), rnd-4_family-858 (Unknown), rnd-5_family-1748 (RC/Helitron)
4	D. flavomontana	flaMT13F11.00003, flaMT13F11.00008	12355487	1949285	rnd-4_family-1193 (DNA/P)	rnd-3_family-7 (DNA/CMC-EnSpm), rnd-4_family-1721 (DNA/P), rnd-5_family-1126 (DNA)
		flaVAN14F20.00003, flaVAN14F20.00008	12375436	1985368	rnd-4_family-473 (LTR/Gypsy)	rnd-3_family-7 (DNA/CMC-EnSpm), rnd-4_family-1721 (DNA/P), rnd-5_family-1126 (DNA)
		monSE13F37.00004, monSE13F37.00009	10263367	1906955	rnd-6_family-2974 (RC/Helitron), rnd-3_family-7 (DNA/CMC-EnSpm), rnd-5_family-1779 (LINE/I-Jockey), rnd-5_family-58 (LINE/I-Jockey)	rnd-5_family-1354 (DNA/hAT-Ac)
		monJX13F48.00036, monJX13F48.00073	226846	284790	rnd-6_family-245 (DNA/CMC-EnSpm), rnd-6_family-523 (DNA/MULE-MuDR), rnd-6_family-891 (RC/Helitron), rnd-3_family-524 (RC/Helitron), rnd-5_family-941 (Unknown), rnd-4_family-414 (LTR/Gypsy)	rnd-5_family-1354 (DNA/hAT-Ac)
5	D. flavomontana	flaMT13F11.00002	17439995	8255383	rnd-5_family-384 (DNA), rnd-4_family-37 (DNA), Tetris_Dvir (DNA)	tRNA-1_RPr (tRNA), rnd-5_family-2200 (DNA/Maverick), rnd-4_family-135 (DNA/CMC-EnSpm), rnd-5_family-384 (DNA), rnd-5_family-294 (DNA/MULE-NOF), rnd-6_family-1113 (DNA/Novosib)
		flaVAN14F20.00002	16280386	7084336	rnd-5_family-384 (DNA), rnd-4_family-37 (DNA), Gypsy-24_DEl-I (LTR/Gypsy)	tRNA-1_RPr (tRNA), rnd-5_family-2200 (DNA/Maverick), rnd-4_family-135 (DNA/CMC-EnSpm), rnd-5_family-384 (DNA), rnd-5_family-294 (DNA/MULE-NOF), rnd-5_family-4901 (DNA), rnd-5_family-384 (DNA), rnd-5_family-10199 (Unknown), rnd-5_family-2200 (DNA/Maverick)
		monSE13F37.00003	7861561	17088002	tRNA-1_RPr (tRNA)	rnd-5_family-1084 (RC/Helitron), rnd-5_family-2589 (RC/Helitron), Gypsy-24_DEl-I (LTR/Gypsy)
		monJX13F48.00001	11733609	2455274	-	rnd-5_family-1084 (RC/Helitron), rnd-5_family-2589 (RC/Helitron), Gypsy-24_DEl-I (LTR/Gypsy)
* Repetitive elements were obtained from a repeat library constructed using both species to enable cross species comparison of repeats at the breakpoints.
